# Evolution and genomic signatures of spontaneous somatic mutation in *Drosophila* intestinal stem cells

**DOI:** 10.1101/2020.07.20.188979

**Authors:** Nick Riddiford, Katarzyna Siudeja, Marius van den Beek, Benjamin Boumard, Allison J. Bardin

## Abstract

Spontaneous mutations can alter tissue dynamics and lead to cancer initiation. While large-scale sequencing projects have illustrated processes that influence somatic mutation and subsequent tumour evolution, the mutational dynamics operating in the very early stages of cancer development are currently not well understood. In order to explore mutational dynamics in the early stages of cancer evolution we exploited neoplasia arising spontaneously in the *Drosophila* intestine. We analysed whole-genome sequencing data through the development of a dedicated bioinformatic pipeline to detect structural variants, single nucleotide variants, and indels. We found neoplasia formation to be driven largely through the inactivation of *Notch* by structural variants, many of which involve highly complex genomic rearrangements. Strikingly, the genome-wide mutational burden of neoplasia - at six weeks of age - was found to be similar to that of several human cancers. Finally, we identified genomic features associated with spontaneous mutation and defined the evolutionary dynamics and mutational landscape operating within intestinal neoplasia over the short lifespan of the adult fly. Our findings provide unique insight into mutational dynamics operating over a short time scale in the genetic model system, *Drosophila melanogaster*.
