## Supplemental Table 1 for "Evolution and genomic signatures of spontaneous somatic mutation in *Drosophila* intestinal stem cells"

### Sheet: S_table_1
sample	event	source	type	chromosome1	bp1	chromosome2	bp2	split_reads	disc_reads	genotype	id	length.Kb.	position	configuration	allele_frequency	log2.cnv.	microhomology	inserted_seq	consensus	contig_sequence	mechanism	bp1_locus	bp2_locus	affected_genes	status	notes	snp_freq	sex	assay
P17	37	delly	DEL	X	3146220	X	3148372	31	29	somatic_tumour	DEL00000033	2.2	X:3146220-3148372	5to3	0.92	-2.14	-	-	GATTTGCACTATATTATATATCTGTTGGATTTGTGGCATTTGTCTATTTTCTTGCAGCCTTCAGTCTGCGGTCTCCAGTCTGCAGTTTTTTTTTTCGGCCTGCAGTCTTCT	-	-	N, intron	N, intron	N	NA	snp_su:0; snp_op:0	0	male	neoplasia
P17	37	lumpy	DEL	X	3146220	X	3148372	31	29	somatic_tumour	5904	2.2	X:3146220-3148372	5to3	0.92	-2.14	-	-	-	-	-	N, intron	N, intron	N	NA	snp_su:0; snp_op:0	0	male	neoplasia
P17	37	novobreak	DEL	X	3146220	X	3148372	31	29	somatic_tumour	58	2.2	X:3146220-3148372	5to3	0.92	-2.14	-	-	CAAAAGTTGGAAAGATATCGAATGTTTGCAGATTTGCACTATATTATATATCTGTTGGATTTGTGGCATTTGTCTATTTTCTTGCAGCCTTCAGTCTGCGGTCTCCAGTCTGCAGTTTTTTTTTTCGGCCTGCAGTCTTCTCTGCTGCGAATCGTATCAAAACGGGCTCGTTGTCGAGCGACATTCCTGGCAAATCGGTTTGAACCTAAACGAGAGTCTGGGAGTCTCTGGTTCGTGCCTTTAGCC	-	-	N, intron	N, intron	N	NA	snp_su:0; snp_op:0	0	male	neoplasia
P19	324	novobreak	COMPLEX_BND	X	3057935	X	3299323	7	12	somatic_tumour	457	241.4	X:3057935-3299323	324:324_325_326_327_328	0.38	0.11	-	-	CTTAAAAATAATCACAAACTCTTTCGATAATCGGACTCCTGAAATTTCTTGGTGCACCCAGGCATAAATCTTGATTAACACGAGAGCGACAAACGACACTGATACACAAAAAACCAAATGAGCCGATGATAAATACAGAGTCGCGGCATTAAGATATAACAATACATCCCAAGATGGAAGACGCATAGAGGCGCCCCAGCTCGCTCTCTAAAATTTAAATGAAATTAGCGCAAGCAGCTATCGCATCGAATTAATCAAAACTTTTGAGTTATCCAATTAGCGCGCGTCGAAAAGTTTATCACCTAGCCCATAACATAACCTCAAACCTCTTAACCCCTCGTCGCCCCAATCGGATTCCCCTA	-	-	kirre, intron	dnc, intron	kirre, N, dnc	TRUE	-	0	male	neoplasia
P19	324	lumpy	COMPLEX_BND	X	3057935	X	3299323	7	12	somatic_tumour	7005_1	241.4	X:3057935-3299323	324:324_325_326_327_328	0.38	0.11	-	-	-	-	-	kirre, intron	dnc, intron	kirre, N, dnc	TRUE	-	0	male	neoplasia
P19	324	novobreak	COMPLEX_BND	X	3057935	X	3299323	7	12	somatic_tumour	458	241.4	X:3057935-3299323	324:324_325_326_327_328	0.38	0.11	-	-	GATAAATACAGAGTCGCGGCATTAAGATATAACAATACATCCCAAGATGGAAGACGCATAGAGGCGCCCCAGCTCGCTCTCTAAAATTTAAATGAAATTAGCGCAAGCAGCTATCGCATCGAATTAATCAAAACTTTTGAGTTATCCAATTAGCGCGCGTCGAAAAGTTTATCACCTAGCCCATAACATAACC	-	-	kirre, intron	dnc, intron	kirre, N, dnc	TRUE	-	0	male	neoplasia
P7	2148	novobreak	TRA	3R	2877391	X	3167258	3	0	somatic_tumour	3217	289.9	3R:2877391 X:3167258	5to3	0.14	0	-	-	GGTATAACCAGCTCACCGATAAGGCGCAGTCCAAGCCAAACGCAGAGCATCGAAAAAATGGTGGATATTAATAAGGTTGAGGCTAGGGCGTCAATGGGCGGTGTCCTGAGGCTTTACGCGGCTGACGCTAGAACATTTCGGCCTGCCACTACGATGGTCACGATTGCGAACGGA	-	-	Pzl, intron	N, exon_6	Pzl, N	NA	bp1_Dmel\X-element_LINE-like=3; bp2_Dmel\X-element_LINE-like=2	0	male	neoplasia
P7	2953	Control-Freec	DEL	X	2992960	X	3136240	-	-	somatic_tumour	-	143.3	X:2992960-3136240	2953:2953_2954	0.95	-3.36	-	-	-	-	-	kirre, intron	N, intron	kirre, CG4116, N	NA	snp_su:0; snp_op:0	0	male	neoplasia
P7	2953	novobreak	DEL	X	2993986	X	3135245	4	5	somatic_tumour	4673	141.3	X:2993986-3135245	2954:2953_2954	1	-3.4	-	-	CATATAGACAGATTCCAAGTGTCCCCCAGTCTCCGAAAACCAAAACCAAATCCAAATCCAAATCCAAAGCCAAAGCCAAAAACCAAAACTTCCCAAATACATTTCAATTTGTGCGGCTATGGCGATAAGTCCAAGTTTATCCTGTGGCAAACTGGAAGCGCAAGAGGAAGAGAGCAAGAGTGCGGCGTCGGTTTGAATTTGAATTTGTGGCTCGATCCTCGCGAAGAGA	-	-	kirre, intron	N, 5UTR	kirre, CG4116, N	NA	snp_su:0; snp_op:0	0	male	neoplasia
P7	2953	CNV-Seq	DEL	X	2994440	X	3135403	-	-	somatic_tumour	-	140	X:2994440-3135403	2954:2953_2954	0.96	-3.4	-	-	-	-	-	kirre, intron	N, 5UTR	kirre, CG4116, N	NA	snp_su:0; snp_op:0	0	male	neoplasia
P9	244	novobreak	DEL	X	3135326	X	3139096	15	8	somatic_tumour	339	3.8	X:3135326-3139096	5to3	0.74	-1.2	A	GA	GTATCTACCTCGAGTCGCGCGTGTGTGAGAGTGAGACGAAAGCCGAGTGCAAGAAGCGCAAGAGGAAGAGAGCAAGAGTGCGGCGTCGGTTTGAATTTGAATTTGTGGCTCGATCCTCGCGAAGAGATATGAAATCGGCTAATTTCTCAAGTGTTAAATCTGCTGTTACTCCTTGCCTTTCGCTTGGCCAAAATAAAAAAAAAAACAAAACCTGTAAG	GAGCAAGAGTGCGGCGTCGGTTTGAATTTGAATTTGTGGCTCGATCCTCGCGAAGAGATATGAAATCGGCTAATTTCTCAAGTGTTAAATCTGCTGTTACTCCTTGCCT	Alt-EJ	N, 5UTR	N, intron	N	NA	mh:1; ins:2; tup:0; tdown:0; snp_su:0; snp_op:0	0	male	neoplasia
P9	244	lumpy	DEL	X	3135326	X	3139096	15	8	somatic_tumour	10666	3.8	X:3135326-3139096	5to3	0.74	-1.2	A	GA	-	GAGCAAGAGTGCGGCGTCGGTTTGAATTTGAATTTGTGGCTCGATCCTCGCGAAGAGATATGAAATCGGCTAATTTCTCAAGTGTTAAATCTGCTGTTACTCCTTGCCT	Alt-EJ	N, 5UTR	N, intron	N	NA	mh:1; ins:2; tup:0; tdown:0; snp_su:0; snp_op:0	0	male	neoplasia
P11	41	lumpy	DEL	X	3117762	X	3177111	2	2	somatic_tumour	13962	59.3	X:3117762-3177111	41:41_42_43	0.26	-0.82	-	-	-	-	-	kirre, intron	dnc, intron	kirre, N, CG18508, Fcp3C, CG3939, dnc	NA	snp_su:0; snp_op:0	0	male	neoplasia
P11	41	Control-Freec	DEL	X	3117915	X	3274245	-	-	somatic_tumour	-	156.3	X:3117915-3274245	42:41_42_43	0.63	-0.68	-	-	-	-	-	kirre, intron	dnc, intron	kirre, N, CG18508, Fcp3C, CG3939, CG14265, ng2, ng3, ng1, ng4, Pig1, Sgs4, dnc	NA	snp_su:0; snp_op:0	0	male	neoplasia
P11	41	novobreak	DEL	X	3189060	X	3273846	13	14	somatic_tumour	61	84.8	X:3189060-3273846	43:41_42_43	0.63	-0.62	-	-	GATGGAATCGCACTGAGCGTTTATTTTTCGAATTCATTATCATATGATGTTTTGATGTTTAAATATTGCTCGATTTATATGGATAGTTTATGTTGCTTCAGCGATATTTCAAGGAAATGTGCACTTTTTTTTGCCTTTTGAGATATGAACAAATCACGTAGGCTTAAACTTCTATTTGTTGACGTGATCTTTTTGATTTGCTTTAGTTATAATTAAGATTTGTCCGCTTCGTGATTTGCCATTTCCTTTGCTTAGTTTTCTCTCACGTTTCACGACGTTTTCGCTTTCCATTTTCATTTCCATGAAATTTCTAGCATTCCTTTGCGGCTTTTTGTGGTGTTCACTGTACCTGTCCTAACGGAACAATTTGCCACAATAGCTG	-	-	dnc, intron	dnc, intron	dnc, CG14265, ng2, ng3, ng1, ng4, Pig1, Sgs4	NA	snp_su:0; snp_op:0	0	male	neoplasia
P11	41	lumpy	DEL	X	3189060	X	3273846	13	14	somatic_tumour	13965	84.8	X:3189060-3273846	43:41_42_43	0.63	-0.62	-	-	-	-	-	dnc, intron	dnc, intron	dnc, CG14265, ng2, ng3, ng1, ng4, Pig1, Sgs4	NA	snp_su:0; snp_op:0	0	male	neoplasia
P11	41	novobreak	DEL	X	3189060	X	3273846	13	14	somatic_tumour	62	84.8	X:3189060-3273846	43:41_42_43	0.63	-0.62	-	-	TAATTAAGATTTGTCCGCTTCGTGATTTGCCATTTCCTTTGCTTAGTTTTCTCTCACGTTTCACGACGTTTTCGCTTTCCATTTTCATTTCCATGAAATTTCTAGCATTCCTTTGCGGCTTTTTGTGGTGTTCACTGTACCTGTCCTAACGGAACAATTTGCCACAATAGCTGCGACCCGTGCTCACTC	-	-	dnc, intron	dnc, intron	dnc, CG14265, ng2, ng3, ng1, ng4, Pig1, Sgs4	NA	snp_su:0; snp_op:0	0	male	neoplasia
P23	5	CNV-Seq	DEL	X	2796789	X	3312289	-	-	somatic_tumour	-	515	X:2796789-3312289	Homozygous deletion	0.75	-1.04	-		-		-	kirre, intron	dnc, intron	kirre, CG12498, CG14416, CG14417, CG14418, CG14419, CG3526, CG3588, CG14424, CG32793, CG3592, CG3598, CG14420, CG14421, CG14422, CG14423, CG17959, CG3603, rst, CG4116, N, CG18508, Fcp3C, CG3939, CG14265, ng2, ng3, ng1, ng4, Pig1, Sgs4, dnc	NA	snp_su:0; snp_op:0	0	male	neoplasia
P25	16	CNV-Seq	DEL	X	3060852	X	3177592	-	-	somatic_tumour	-	116	X:3060852-3177592	16:16_17	0.85	-1.07	-	-	-	-	-	kirre, intron	dnc, intron	kirre, CG4116, N, CG18508, Fcp3C, CG3939, dnc	NA	snp_su:0; snp_op:0	0	male	neoplasia
P25	16	Control-Freec	DEL	X	3061056	X	3201712	-	-	somatic_tumour	-	140.7	X:3061056-3201712	17:16_17	0.84	-1.03	-	-	-	-	-	kirre, intron	dnc, intron	kirre, CG4116, N, CG18508, Fcp3C, CG3939, dnc	NA	snp_su:0; snp_op:0	0	male	neoplasia
P27	35	CNV-Seq	COMPLEX_DEL	X	3057571	X	3277390	-	-	somatic_tumour		219.8	X:3057571-3277390	37:35_37	0.26	-0.12	-	-		-	-	kirre, intron	dnc, intron	kirre, N, dnc	TRUE	low FC; snp_su:1; snp_op:1	6.41	male	neoplasia
P27	35	delly	COMPLEX_BND	X	3057571	X	3277389	9	5	somatic_tumour	INV00000015	219.8	X:3057571-3277389	35:35_37	0.24	-0.12	-	-	GGTTGTTTTCTTCCTTTTGCTCCGTGAGTGTGTCATAATTTACAACAGTTGCTGGCCAAGTTGCGATTAGATTACACTTTCCATTTCCTGCAAATTGTATCAAAAATGCAGGTACACATGTCAACATCATTAGCCATATATCAACTTCACTTTCAATGCCTGCCCAATGAATTTCCTTAGCAGGCGGC	-	-	kirre, intron	dnc, intron	kirre, dnc	NA	-	0	male	neoplasia
P27	35	lumpy	COMPLEX_BND	X	3057571	X	3277389	9	5	somatic_tumour	4204_1	219.8	X:3057571-3277389	35:35_37	0.24	-0.12	-	-	-	-	-	kirre, intron	dnc, intron	kirre, dnc	NA	-	0	male	neoplasia
P27	35	novobreak	COMPLEX_BND	X	3057571	X	3277389	9	5	somatic_tumour	166	219.8	X:3057571-3277389	35:35_37	0.24	-0.12	-	-	TTTTCTTCCTTTTGCTCCGTGAGTGTGTCATAATTTACAACAGTTGCTGGCCAAGTTGCGATTAGATTACACTTTCCATTTCCTGCAAATTGTATCAAAAATGCAGGTACACATGTCAACATCATTAGCCATATATCAACTTCACTTTCAATGCCTGCCCAATGAATTTCCTTAGCAGGCGGCGTGATAAAAAAAAATAAAAGGCAGGCCGATGA	-	-	kirre, intron	dnc, intron	kirre, dnc	NA	-	0	male	neoplasia
P29	13	CNV-Seq	DEL	X	3145469	X	3148044	-	-	somatic_tumour	-	2.6	X:3145469-3148044	13:13_14	0.85	-1.59	-	-	-	-	-	N, intron	N, exon_2	N	NA	snp_su:0; snp_op:0	0	male	neoplasia
P29	13	Control-Freec	DEL	X	3145925	X	3148700	-	-	somatic_tumour	-	2.8	X:3145925-3148700	14:13_14	0.84	-1.6	-	-	-	-	-	N, intron	N, intron	N	NA	snp_su:0; snp_op:0	0	male	neoplasia
P31	22	novobreak	COMPLEX_TRA	Tomelloso	29478	X	3098320	12	0	somatic_tumour	26	3068.8	Tomelloso:29478 X:3098320	18:18_19_22_23_24_25	1	0	TA	-	TTGTAGGTGTAAAAGCTGATTGTTGGGCGGCCTCATCAATAATTGCATTCACACTTGCCTTGTTTTTAAAAACATAATGTGAGTTAATGTTTTAGACACCAAATGACATAAAACTATATATGTATTAAAGCACTGCT	AGGTGTAAAAGCTGATTGTTGGGCGGCCTCATCAATAATTGCATTCACACTTGCCTTGTTTTTAAAAACATAATGTGAGTTAATGTTTTAGACACCAAATGACATAAAACTATATATG	Alt-EJ	intergenic	kirre, intron	kirre	NA	bp2_Tomelloso_9; mh:2; ins:0; tup:0; tdown:0	0	male	neoplasia
P31	22	novobreak	COMPLEX_TRA	Tomelloso	44579	X	3135040	28	0	somatic_tumour	27	3090.5	Tomelloso:44579 X:3135040	19:18_19_22_23_24_25	1	0	-	-	GGTATAATCAAACGACATGCTTCGCCCGGTATAATTGTCTCATCGGCCGAATCGGCATACGACAAAATGACACAGCAAGCAAATGCAATGAAATGAAAAGGATGGCCCCAGCGGGAAAGCCGTTCAGCAAGAGCAAGGAGTGCCTGTCGCAGGGATAGCAACGAGAGAGCGACACAGAGAGCGAGAGAGAGAGAGGGAG	CGCTGGGGCCATCCTTTTCATTTCATTGCATTTGCTTGCTGTGTCATTTTGTCGTATGCCGATTCGGCCGATGAGACAATTATACCGGGCGAAGCATGTCGTTTGATTATACC	NHEJ	intergenic	N, 5UTR	N	NA	bp2_Tomelloso_17; mh:0; ins:0; tup:0; tdown:0	0	male	neoplasia
P31	22	CNV-Seq	COMPLEX_DUP	X	3098318	X	3125700	-	-	somatic_tumour	-	27	X:3098318-3125700	22:18_19_22_23_24_25	0.92	0.86	-	-	-	-	-	kirre, intron	kirre, intron	kirre	NA	snp_su:0; snp_op:0	0	male	neoplasia
P31	22	Control-Freec	COMPLEX_DUP	X	3098720	X	3125870	-	-	somatic_tumour	-	27.1	X:3098720-3125870	22:18_19_22_23_24_25	0.92	0.85	-	-	-	-	-	kirre, intron	kirre, intron	kirre	NA	snp_su:0; snp_op:0	0	male	neoplasia
P31	22	lumpy	COMPLEX_BND	X	3125694	X	3126976	9	3	somatic_tumour	6988_1	1.3	X:3125694-3126976	23:18_19_22_23_24_25	0.48	-0.13	-	CCGTGTG,TGTC	-	TTCAACCGTCTCTATGACACTGCACTTGTGTGGGTGTAGGTGTGTCTGTGCCGTGTGTCCGGCAGTGTGTGGCAGGACCCCATGGGTCCTTCGGCCAAAGTCGTACATGTC	FoSTeS	kirre, intron	kirre, intron	kirre	NA	mh:0; ins:12; tup:5; tdown:5	0	male	neoplasia
P31	22	novobreak	COMPLEX_BND	X	3125694	X	3126976	9	3	somatic_tumour	31	1.3	X:3125694-3126976	23:18_19_22_23_24_25	0.48	-0.13	-	CCGTGTG,TGTC	TTTTTTTTCAACCGTCTCTATGACACTGCACTTGTGTGGGTGTAGGTGTGTCTGTGCCGTGTGTCCGGCAGTGTGTGGCAGGACCCCATGGGTCCTTCGGCCAAAGT	TTCAACCGTCTCTATGACACTGCACTTGTGTGGGTGTAGGTGTGTCTGTGCCGTGTGTCCGGCAGTGTGTGGCAGGACCCCATGGGTCCTTCGGCCAAAGTCGTACATGTC	FoSTeS	kirre, intron	kirre, intron	kirre	NA	mh:0; ins:12; tup:5; tdown:5	0	male	neoplasia
P31	22	novobreak	COMPLEX_BND	X	3125694	X	3126976	9	3	somatic_tumour	32	1.3	X:3125694-3126976	23:18_19_22_23_24_25	0.48	-0.13	-	CCGTGTG,TGTC	GTGTGGGGTCTAGAGACTATCGGGGAAGTGGTTTTTACTATCCAACGAGAATCTACCGCAACTAAAAACAAAAGTTATGTGTGCACGAAAAATCATGTCCAGTCATTTCCTGTACAACTTTGGCCGAAGGACCCATGGGGTCCTGCCACACACTGCCGGACACACGGCACAGACACACCTACACCCACACAAGTGCAGTGTCATAGAGACGGTTGAAAAAAAAAAAGAAGGAAAAGGAAAAGGAA	TTCAACCGTCTCTATGACACTGCACTTGTGTGGGTGTAGGTGTGTCTGTGCCGTGTGTCCGGCAGTGTGTGGCAGGACCCCATGGGTCCTTCGGCCAAAGTCGTACATGTC	FoSTeS	kirre, intron	kirre, intron	kirre	NA	mh:0; ins:12; tup:5; tdown:5	0	male	neoplasia
P31	22	delly	COMPLEX_BND	X	3125694	X	3126976	9	3	somatic_tumour	INV00000006	1.3	X:3125694-3126976	23:18_19_22_23_24_25	0.48	-0.13	-	CCGTGTG,TGTC	TCCTGGTTTTCCTTTTCCTTTTCCTTCTTTTTTTTTTTCAACCGTCTCTATGACACTGCACTTGTGTGGGTGTAGGTGTGTCTGTGCCGTGTGTCCGGCAGTGTGTGGCAGGACCCCATGGGTCCTTCGGCCAAAGTTGTACAG	TTCAACCGTCTCTATGACACTGCACTTGTGTGGGTGTAGGTGTGTCTGTGCCGTGTGTCCGGCAGTGTGTGGCAGGACCCCATGGGTCCTTCGGCCAAAGTCGTACATGTC	FoSTeS	kirre, intron	kirre, intron	kirre	NA	mh:0; ins:12; tup:5; tdown:5	0	male	neoplasia
P31	22	Control-Freec	COMPLEX_DEL	X	3125870	X	3134920	-	-	somatic_tumour	-	9.1	X:3125870-3134920	24:18_19_22_23_24_25	0.77	-1.3	-	-	-	-	-	kirre, intron	N, 5UTR	kirre, N	NA	snp_su:0; snp_op:0	0	male	neoplasia
P31	22	CNV-Seq	COMPLEX_DEL	X	3126976	X	3135039	-	-	somatic_tumour	-	8	X:3126976-3135039	25:18_19_22_23_24_25	0.81	-1.46	-	-	-	-	-	kirre, intron	N, 5UTR	kirre, N	NA	snp_su:0; snp_op:0	0	male	neoplasia
P33	15	CNV-Seq	DEL	X	3160180	X	3207188	-	-	somatic_tumour	-	46	X:3160180-3207188	Homozygous deletion	0.87	-1.57	-	-	-	-	-	N, intron	dnc, intron	N, CG18508, Fcp3C, CG3939, dnc	NA	snp_su:0; snp_op:1	0	male	neoplasia
P33	15	Control-Freec	DEL	X	3160388	X	3207446	-	-	somatic_tumour	-	47.1	X:3160388-3207446	Homozygous deletion	0.87	-1.56	-	-	-	-	-	N, intron	dnc, intron	N, CG18508, Fcp3C, CG3939, dnc	NA	snp_su:0; snp_op:1	0	male	neoplasia
P35	11	novobreak	TRA	3R	31063194	X	3136742	11	9	somatic_tumour	14	27926.5	3R:31063194 X:3136742	11:11_14	0.6	0	-	-	TTTGGTTTCGTTTAGCAGTCGGCTTGAAGATTTTTGTATTTCCTTTTTTGCTCGTCGGCGGCTTAGATCAAATAATGCGATTTCATGGCAAGTTCACCAGGGGACTGGAAAAACTCGCCTTTTGCCGACGGTAAAAACGGTCTTTCTTGTTTCGAAAAGGTGGGTTTCCAAATCTGAGAGAGCATGCGCAGTCGG	-	-	intergenic	N, intron	N	NA	bp1_Dmel\I-element_LINE-like=6	0	male	neoplasia
P35	11	delly	TRA	X	3136742	3R	31063202	13	0	somatic_tumour	BND00000007	27926.5	X:3136742 3R:31063202	14:11_14	0.44	0	-	-	CTCTCAGATTTGGAAACCCACCTTTTCGAAACAAGAAAGACCGTTTTTACCGTCGGCAAAAGGCGAGTTTTTCCAGTCCCCTGGTGAACTTGCCATGAAATCGCATTATTTGATCTAAGCCGCCGACGAGCAAAAAAGGAAATACAAAAATC	-	-	N, intron	intergenic	N	NA	bp2_Dmel\I-element_LINE-like=6	0	male	neoplasia
P37	6	Control-Freec	COMPLEX_DEL	2L	13540608	2L	13572096	-	-	somatic_tumour	-	31.5	2L:13540608-13572096	7:6_7_8	0.27	-0.51	-	-	-	-	-	B4, intron	kuz, intron	B4, CG16852, CG9263, CG16853, kuz	NA	snp_su:132; snp_op:18; snp_ratio:7.33	22.5	male	neoplasia
P37	6	novobreak	COMPLEX_BND	2L	13540579	2L	13587180	7	3	somatic_tumour	8	46.6	2L:13540579-13587180	6:6_7_8	0.1	-0.17	-	AATTGCATGCATGGGTAAGGTTGC	GTCATAATTGTCATATTAGACAGGAAAATCCATAGACGACAGTCGACCCTGAAGTGTCGATGGACAGCAGCTTCTGGTTTTGCCCGGCCAGACAGGAAAGGAAATTGCAATTGCATGCATGGGTAAGGTTGCATGTTTTTTCTTTGTTAATTTACACATACGTGTGATATATTGCTTGTGGGTTTAACAGAAAGGCGTTGACTGTGTAAGTACTGACTGAAG	GCAGCTTCTGGTTTTGCCCGGCCAGACAGGAAAGGAAATTGCAATTGCATGCATGGGTAAGGTTGCATGTTTTTTCTTTGTTAATTTACACATACGTGTGATATAT	FoSTeS	B4, intron	kuz, intron	B4, kuz	NA	mh:0; ins:24; tup:6; tdown:4	0	male	neoplasia
P39	5	Control-Freec	DEL	X	3120000	X	3194400	-	-	somatic_tumour	-	74.4	X:3120000-3194400	5:5_6	0.77	-0.98	-	-	-	-	-	kirre, intron	dnc, intron	kirre, N, CG18508, Fcp3C, CG3939, dnc	NA	snp_su:0; snp_op:0	0	male	neoplasia
P39	5	CNV-Seq	DEL	X	3120718	X	3194680	-	-	somatic_tumour	-	73	X:3120718-3194680	6:5_6	0.77	-0.99	-	-	-	-	-	kirre, intron	dnc, intron	kirre, N, CG18508, Fcp3C, CG3939, dnc	NA	snp_su:0; snp_op:0	0	male	neoplasia
P41	15	Control-Freec	DEL	X	3033408	X	3135528	-	-	somatic_tumour	-	102.1	X:3033408-3135528	Homozygous deletion	0.88	-1.63	-	-	-	-	-	kirre, intron	N, 5UTR	kirre, CG4116, N	NA	snp_su:0; snp_op:0	0	male	neoplasia
P41	15	lumpy	DEL	X	3033491	X	3135340	16	13	somatic_tumour	4318	101.8	X:3033491-3135340	5to3	0.78	-1.63	-	ACACTCC	-	CGCCCAGAAAAGCCGTCCAATAAAAGTCCAGATCTAGATTCAGATTCGGTTCCGGTACACTCCGATACACGAAAAGCGTTCTTTTTTTGCCACTTTTTTTTTA	FoSTeS	kirre, intron	N, 5UTR	kirre, CG4116, N	NA	mh:0; ins:7; tup:3; tdown:4; snp_su:0; snp_op:0	0	male	neoplasia
P41	15	novobreak	DEL	X	3033491	X	3135340	16	13	somatic_tumour	9	101.8	X:3033491-3135340	5to3	0.78	-1.63	-	ACACTCC	TTCCTACCCGAATATCTCTCGTATTTTCTCCACGCCCCACCATTCTCCTTGCCAATTCAACAAAAAACTGTCAACGCTGCTGTCGTCTGACTTTGTTTTCTCATTAGACAGTTGCCCTCGTGTTGTTTTTCCACTCGGAGCGCATTTCATAATTGTCAGCCCGCCCAGAAAAGCCGTCCAATAAAAGTCCAGATCTAGATTCAGATTCGGTTCCGGTACACTCCGATACACGAAAAGCGTTCTTTTTTTGCCACTTTTTTTTTATGTTTCAAAACGGAAAATGTCGCCGTCGTCGGGAGAGTGCCTCCTCTTAGTTTATCA	CGCCCAGAAAAGCCGTCCAATAAAAGTCCAGATCTAGATTCAGATTCGGTTCCGGTACACTCCGATACACGAAAAGCGTTCTTTTTTTGCCACTTTTTTTTTA	FoSTeS	kirre, intron	N, 5UTR	kirre, CG4116, N	NA	mh:0; ins:7; tup:3; tdown:4; snp_su:0; snp_op:0	0	male	neoplasia
P41	15	delly	DEL	X	3033491	X	3135340	16	13	somatic_tumour	DEL00000007	101.8	X:3033491-3135340	5to3	0.78	-1.63	-	ACACTCC	TTTCATAATTGTCAGCCCGCCCAGAAAAGCCGTCCAATAAAAGTCCAGATCTAGATTCAGATTCGGTTCCGGTACACTCCGATACACGAAAAGCGTTCTTTTTTTGCCACTTTTTTTTTATGTTTCAAAACGGAAAATGTC	CGCCCAGAAAAGCCGTCCAATAAAAGTCCAGATCTAGATTCAGATTCGGTTCCGGTACACTCCGATACACGAAAAGCGTTCTTTTTTTGCCACTTTTTTTTTA	FoSTeS	kirre, intron	N, 5UTR	kirre, CG4116, N	NA	mh:0; ins:7; tup:3; tdown:4; snp_su:0; snp_op:0	0	male	neoplasia
P43	31	CNV-Seq	COMPLEX_DEL	X	3157127	X	3158876	-	-	somatic_tumour	-	1.8	X:3157127-3158876	31:31_32_33	0.91	-2.14	-	-	-	-	-	N, intron	N, intron	N	NA	snp_su:0; snp_op:0	0	male	neoplasia
P43	31	delly	COMPLEX_BND	X	3159064	X	3390026	19	19	somatic_tumour	INV00000007	231	X:3159064-3390026	32:31_32_33	0.7	-0.01	-	-	CCTTTCCCGTGTAGCCCGTGGGACACATGCACCTAGAACAGAAGCGAGAGGAGCAATTAAACGCGGGTTAAACGCGGCTGTTAATTGTTTGGATATATTTTTTAAGCATCACATAAAGTTTTCTGTTGGGT	-	-	N, intron	CG12535, 3UTR	N, Myc, CR44999, CG12535	NA	-	0	male	neoplasia
P43	31	lumpy	COMPLEX_BND	X	3159064	X	3390026	19	19	somatic_tumour	4784_1	231	X:3159064-3390026	32:31_32_33	0.7	-0.01	-	-	-	-	-	N, intron	CG12535, 3UTR	N, Myc, CR44999, CG12535	NA	-	0	male	neoplasia
P43	31	novobreak	COMPLEX_BND	X	3159064	X	3390026	19	19	somatic_tumour	46	231	X:3159064-3390026	32:31_32_33	0.7	-0.01	-	-	GTGTGTGTGTGTGTGTGTGAATTTGCCGGCTACTTCTGCCATTCGTGTACCCTTTCTATTTAACGCGGTATCCCCACTGTCATAATAAACTGCAAATTAAGTTTAATTCATCTGTTTTAGCTCTCCATTTTAAACTTTTAAACTTAAACGACCCAACAGAAAACTTTATGTGATGCTTAAAAAATATATCCAAACAATTAACAGCCGCGTTTAACCCGCGTTTAATTGCTCCTCTCGCTTCTGTTCTAGGTGCATGTGTCCCACGGGCTACACGGGAAAGGATTGCGACACCAAGTACAAGCCCTGCTCGCCATCGCCGTGCCAGAATGGCGGAATTTGCCGGTCGAACGGTCTGTCCTACGAGTGCAAGTGCCCCAAAGGTGAGTGCTAGTTATTAAG…	-	-	N, intron	CG12535, 3UTR	N, Myc, CR44999, CG12535	NA	-	0	male	neoplasia
P43	31	CNV-Seq	COMPLEX_DUP	X	3392440	X	3393763	-	-	somatic_tumour	-	1.3	X:3392440-3393763	33:31_32_33	0.89	0.61	-	-	-	-	-	CG12535, 3UTR	CG12535, intron	CR44999, CG12535	NA	snp_su:0; snp_op:0	0	male	neoplasia
P45a	77	CNV-Seq	COMPLEX_DEL	X	3005994	X	3239110	-	-	somatic_tumour	-	232	X:3005994-3239110	77:77_78_79	0.74	-0.64	-	-	-	-	-	kirre, intron	dnc, intron	kirre, CG4116, N, CG18508, Fcp3C, CG3939, CG14265, dnc	NA	snp_su:0; snp_op:0	0	male	neoplasia
P45a	77	novobreak	COMPLEX_BND	X	3006006	X	3322256	5	3	somatic_tumour	64	316.2	X:3006006-3322256	78:77_78_79	0.21	-0.44	-	-	CTGACAGGGGAAGAGGGCCCTCCAAAGAGCCAGCTAAATTCGAAACGCACACAGAGGCGAAAAGTGCAACAACTTTGCTGGCATTTTAGGCTCCTACATATTTTTGAAAATAATCCTTTCTTACTGCCCGACTAGCTGAAATATGAAATATTGAATAGAAAAGGTACAAGT	-	-	kirre, intron	CR44886, ncRNA	kirre, CG4116, N, CG18508, Fcp3C, CG3939, CG14265, ng2, ng3, ng1, ng4, Pig1, Sgs4, CG10793, dnc, CR44886	NA	snp_su:0; snp_op:0	0	male	neoplasia
P49	6	Control-Freec	DEL	X	2982420	X	3191076	-	-	somatic_tumour	-	208.7	X:2982420-3191076	6:6_7	0.85	-1.65	-	-	-	-	-	kirre, intron	dnc, intron	kirre, CG4116, N, CG18508, Fcp3C, CG3939, dnc	NA	snp_su:0; snp_op:0	0	male	neoplasia
P49	6	novobreak	DEL	X	2982553	X	3192604	3	2	somatic_tumour	3	210.1	X:2982553-3192604	7:6_7	0.24	-1.64	-	-	TTTCCAACTTGCCTGTTGAGTAATTCTACGAAAGATCGTCTCCGTCTGGGAATTGGGTTTCCCTGCTAAATTTTTTTGCTTTCCCTAACAAAAAAAAAAAATAAACAAACCCGTGAGTAGTTGGCTTCAAAAGGTATGCACCTTTTTACGGGAACTTACGCTAAATAT	-	NHEJ	kirre, intron	dnc, intron	kirre, CG4116, N, CG18508, Fcp3C, CG3939, dnc	NA	mh:0; ins:0; tup:0; tdown:0; snp_su:0; snp_op:0	0	male	neoplasia
P53	7	Control-Freec	DEL	X	3139251	X	3200115	-	-	somatic_tumour	-	60.9	X:3139251-3200115	Homozygous deletion	0.9	-2.07	-	-	-	-	-	N, intron	dnc, intron	N, CG18508, Fcp3C, CG3939, dnc	NA	snp_su:0; snp_op:0	0	male	neoplasia
P53	7	CNV-Seq	DEL	X	3139518	X	3200151	-	-	somatic_tumour	-	60	X:3139518-3200151	Homozygous deletion	0.9	-2.08	-	-	-	-	-	N, intron	dnc, intron	N, CG18508, Fcp3C, CG3939, dnc	NA	snp_su:0; snp_op:0	0	male	neoplasia
P55	16	lumpy	DEL	X	3161667	X	3165215	12	28	somatic_tumour	3722	3.5	X:3161667-3165215	5to3	0.92	-2.6	-	-	-	-	NHEJ	N, intron	N, exon_6	N	NA	mh:0; ins:0; tup:0; tdown:0; snp_su:0; snp_op:0	0	male	neoplasia
P57	21	CNV-Seq	DEL	X	3134274	X	3140118	-	-	somatic_tumour	-	5.8	X:3134274-3140118	Homozygous deletion	0.86	-1.85	-	-	-	-	-	kirre, 3UTR	N, intron	kirre, N	NA	snp_su:0; snp_op:0	0	male	neoplasia
P57	21	Control-Freec	DEL	X	3134430	X	3140605	-	-	somatic_tumour	-	6.2	X:3134430-3140605	Homozygous deletion	0.85	-1.75	-	-	-	-	-	kirre, 3UTR	N, intron	kirre, N	NA	snp_su:0; snp_op:0	0	male	neoplasia
P59	75	lumpy	BND	X	3084863	X	3143771	5	3	somatic_tumour	4793_1	58.9	X:3084863-3143771	75:75_76	0.2	0.41	-	-	-	-	-	kirre, intron	N, intron	kirre, N	NA	snp_su:1; snp_op:0	14.12	male	neoplasia
P59	75	novobreak	BND	X	3084863	X	3143771	5	3	somatic_tumour	66	58.9	X:3084863-3143771	75:75_76	0.2	0.41	-	-	AAGGTAAACTCTTCTTTAGTTGCAAGTTGTATACTTTTTTGTGTTATATTTAAGTGCAAGCTATCGAGAGGAGGAGTTCATTGACCCATAATCCTAGTTTTTTTTTTTTGTTGCTAAATTGAAAAGCATAGAGAAGGCAACGTAATGACCGCTGATGATGAGGTGTTTATGACCGCGGCCAGGTATCTCGAATATTTTGCATTAGTCACGCTTATTGTCTTCAGCCGAAACGGGGGCGTTTCTTGGCATTCGGTTATGGGTTATATGTGTATATAACTATAGGGCTTTATAGGTCGCGGATCGGCATTGCCCCTTTGTCTTTGCGCCGCATTTCCCGCCGTTTCGAACTCGGCGGCAGTCATTAGACACACAGCGAAACCGCTACAAAATCGAACCGCA…	-	-	kirre, intron	N, intron	kirre, N	NA	snp_su:1; snp_op:0	14.12	male	neoplasia
P59	75	delly	BND	X	3084863	X	3143771	5	3	somatic_tumour	INV00000025	58.9	X:3084863-3143771	75:75_76	0.2	0.41	-	-	TCGAGATACCTGGCCGCGGTCATAAACACCTCATCATCAGCGGTCATTACGTTGCCTTCTCTATGCTTTTCAATTTAGCAACAAAAAAAAAAAACTAGGATTATGGG	-	-	kirre, intron	N, intron	kirre, N	NA	snp_su:1; snp_op:0	14.12	male	neoplasia
P59	75	novobreak	BND	X	3138400	X	3196544	4	3	somatic_tumour	67	58.1	X:3138400-3196544	76:75_76	0.2	0.14	-	-	TTTTTATTTCCATTAAATTTGGTTGCAACTTTATGTGGATGATCCATTCCGACCATAAAGTGCACACTTTACGATCCATATTATGTACATATTTATACTCGGTACTGTAAGCATACCTTTTTGTGAGCTTCAACTTATTAAACTTTTTAATTTCCATTTAAAC	-	-	N, intron	dnc, intron	N, dnc	NA	-	0	male	neoplasia
P61	82	delly	DEL	X	3067156	X	3159711	9	16	somatic_tumour	DEL00000018	92.6	X:3067156-3159711	82:82_83	0.98	-2.7	-	-	GCTCCATTGGAAGTCGTGGTGACCAGGCCAGTTCCGGTTCCCGAAGTCGTTCCTGTTGTTCCCGTCGATGAAGTAGCTGCCACAAGGGGCAAACTCGTTTGTCAGCTAAGAAAAACCCCTTTGCCGACTCGACCGGCCCAGCATCATTCATC	-	-	CG4116, exon	N, intron	kirre, CG4116, N	NA	snp_su:0; snp_op:0	0	male	neoplasia
P61	82	lumpy	DEL	X	3067156	X	3159711	9	16	somatic_tumour	17624	92.6	X:3067156-3159711	82:82_83	0.98	-2.7	-	-	-	-	-	CG4116, exon	N, intron	kirre, CG4116, N	NA	snp_su:0; snp_op:0	0	male	neoplasia
P61	82	novobreak	DEL	X	3067156	X	3159711	9	16	somatic_tumour	55	92.6	X:3067156-3159711	82:82_83	0.98	-2.7	-	-	GGTTCACATAGATAGCTCCATTGGAAGTCGTGGTGACCAGGCCAGTTCCGGTTCCCGAAGTCGTTCCTGTTGTTCCCGTCGATGAAGTAGCTGCCACAAGGGGCAAACTCGTTTGTCAGCTAAGAAAAACCCCTTTGCCGACTCGACCGGCCCAGCATCATTCATCAGTTTTTGAC	-	-	CG4116, exon	N, intron	kirre, CG4116, N	NA	snp_su:0; snp_op:0	0	male	neoplasia
P61	82	Control-Freec	DEL	X	3067716	X	3160831	-	-	somatic_tumour	-	93.1	X:3067716-3160831	83:82_83	0.94	-2.67	-	-	-	-	-	kirre, intron	N, intron	kirre, N	NA	snp_su:0; snp_op:0	0	male	neoplasia
P63	84	CNV-Seq	COMPLEX_DEL	X	3170682	X	3194381	-	-	somatic_tumour	-	23	X:3170682-3194381	84:84_85	0.96	-3.84	-	-	-	-	-	N, exon	dnc, intron	N, CG18508, Fcp3C, CG3939, dnc	NA	snp_su:0; snp_op:0	0	male	neoplasia
P63	84	lumpy	COMPLEX_BND	X	3195652	X	3199676	25	5	somatic_tumour	5971_1	4	X:3195652-3199676	85:84_85	0.24	1.64	-	TATGAAATCCTA	-	TTGGCTGGATGAAGATGCACATTTTGTGGCTTAGTTGAAGCTTAGTGCTGAGTTATGTTAGGATTTCATATAATAGGATTCATATACATAAACTTGATGATATGGTATAAGTGCTTTTGCCT	FoSTeS	dnc, intron	dnc, intron	dnc	NA	mh:0; ins:12; tup:7; tdown:5; snp_su:0; snp_op:0	0	male	neoplasia
P63	84	novobreak	COMPLEX_BND	X	3195652	X	3199676	25	5	somatic_tumour	111	4	X:3195652-3199676	85:84_85	0.24	1.64	-	TATGAAATCCTA	GTAAACATTTTAAATTGCAATAGGAAAATATTTTTAGCCCTCCTATTTAACCCCTTGAAGGCCCATTGCCTCCTTAACCCCTATGTGTTCCTCTTGTTGACACTTGGCTGGATGAAGATGCACATTTTGTGGCTTAGTTGAAGCTTAGTGCTGAGTTATGTTAGGATTTCATATAATAGGATTCATATACATAAACTTGATGATATGGTATAAGTGCTTTTGCCTCTTCAATGGTCCTTCAATGGTATCAGTAGCCCCGGGATTTTGCCGCCTGGATGATGGCCTTGTATTTTGGGACACAGATTTACCATGCCACATTTTCCGCCATCCTGTTTAGTCC	TTGGCTGGATGAAGATGCACATTTTGTGGCTTAGTTGAAGCTTAGTGCTGAGTTATGTTAGGATTTCATATAATAGGATTCATATACATAAACTTGATGATATGGTATAAGTGCTTTTGCCT	FoSTeS	dnc, intron	dnc, intron	dnc	NA	mh:0; ins:12; tup:7; tdown:5; snp_su:0; snp_op:0	0	male	neoplasia
P63	84	Control-Freec	COMPLEX_DUP	X	3196026	X	3199350	-	-	somatic_tumour	-	3.3	X:3196026-3199350	85:84_85	0.8	1.6	-	-	-	-	-	dnc, intron	dnc, intron	dnc	NA	snp_su:0; snp_op:0	0	male	neoplasia
P65	24	delly	DEL	X	3162637	X	3165495	2	8	somatic_tumour	DEL00000023	2.9	X:3162637-3165495	5to3	0.35	-1.24	-	-	CTGTTGTGCGAGTGAGAACGGTGGAACCTGTCTGGATGG	-	NHEJ	N, intron	N, exon_6	N	NA	mh:0; ins:0; tup:0; tdown:0; snp_su:0; snp_op:0	0	male	neoplasia
P65	24	novobreak	DEL	X	3162637	X	3165495	2	8	somatic_tumour	33	2.9	X:3162637-3165495	5to3	0.35	-1.24	-	-	TATTACAACTGTTTGCTGTTCTGAAATCCAAGATAACAGCAAACTTTCTTTTATGCTGCCCTCTGTTGTGCGAGTGAGAACGGTGGAACCTGTCTGGATGGGATCGGTGACTATAGCTGCCTGTGCGTGGATGGCTTCGATGGCAAGCACTGCGAGACGGACATCAATGAGTGCTTGAGTCAGCCGTGCCAGAA	-	NHEJ	N, intron	N, exon_6	N	NA	mh:0; ins:0; tup:0; tdown:0; snp_su:0; snp_op:0	0	male	neoplasia
D1	63	Control-Freec	DEL	X	2785056	X	3337404	-	-	somatic_tumour	-	552.3	X:2785056-3337404	63:63_64	0.61	-0.63	-	-	-	-	-	CG32795, exon_4	CR44886, ncRNA	kirre, CG32795, w, CG12498, CG14416, CG14417, CG14418, CG14419, CG3526, CG3588, CG14424, CG32793, CG3592, CG3598, CG14420, CG14421, CG14422, CG14423, CG17959, CG3603, rst, CG4116, N, CG18508, Fcp3C, CG3939, CG14265, ng2, ng3, ng1, ng4, Pig1, Sgs4, CG10793, dnc, CR44886	NA	snp_su:2; snp_op:22; snp_ratio:0.09	1.15	male	delta-neoplasia
D1	63	lumpy	DEL	X	2785301	X	3336717	4	1	somatic_tumour	8782	551.4	X:2785301-3336717	64:63_64	0.21	-0.63	-	-	-	-	-	CG32795, intron	CR44886, ncRNA	kirre, CG32795, w, CG12498, CG14416, CG14417, CG14418, CG14419, CG3526, CG3588, CG14424, CG32793, CG3592, CG3598, CG14420, CG14421, CG14422, CG14423, CG17959, CG3603, rst, CG4116, N, CG18508, Fcp3C, CG3939, CG14265, ng2, ng3, ng1, ng4, Pig1, Sgs4, CG10793, dnc, CR44886	NA	snp_su:2; snp_op:22; snp_ratio:0.09	1.15	male	delta-neoplasia
D1	63	novobreak	DEL	X	2785301	X	3336717	4	1	somatic_tumour	12	551.4	X:2785301-3336717	64:63_64	0.21	-0.63	-	-	GGATCGGGTGGGCCAATATACACTTTGCGTCATCGAATACAGATAAGATTACTTTCTCATAAATTGAGTGTAAAGATAATTTGGAATTTGAAATGAATATTAATTTATGCACAGGCAATTTGAATTTGAATTTGCTCTCCATGCCACAAACAGCGACAAACAAACAAAAACAAAAACAAAAGCAAAAACAATTGGGCTGCGAGGGTTTAAGGGCTGCGGCCCCAAAA	-	-	CG32795, intron	CR44886, ncRNA	kirre, CG32795, w, CG12498, CG14416, CG14417, CG14418, CG14419, CG3526, CG3588, CG14424, CG32793, CG3592, CG3598, CG14420, CG14421, CG14422, CG14423, CG17959, CG3603, rst, CG4116, N, CG18508, Fcp3C, CG3939, CG14265, ng2, ng3, ng1, ng4, Pig1, Sgs4, CG10793, dnc, CR44886	NA	snp_su:2; snp_op:22; snp_ratio:0.09	1.15	male	delta-neoplasia
D1	65	novobreak	DEL	X	3134156	X	3136185	9	2	somatic_tumour	13	2	X:3134156-3136185	5to3	0.65	-1.56	-	-	TTCACTAAGCCAATACTGTAATTAATTAACTAATTTATTGTTTCATATTTTATTTTTTGTTTCTTTCGAGAATATACATATGTATGTATTTATCTAAAGTAATTCTGAAAATGCTTAAAAATAATGCCCGTTCGTTTAAACTTGCATAGCTAGGAAATGTTGGTCTATAAAATCGGATGCATTCGCAACACATATAAGTGACTGAGCAAATCCATGCAACTGTAATCCAAAAAGGAAGTGGTGCTACTTAATCTGCTTAATAAGCCCATAGGATTGTTGCAAATC	-	-	kirre, 3UTR	N, intron	kirre, N	NA	snp_su:0; snp_op:0	0	male	delta-neoplasia
D3	33	Control-Freec	DEL	X	3090477	X	3154453	-	-	somatic_tumour	-	64	X:3090477-3154453	Homozygous deletion	0.72	-0.82	-	-	-	-	-	kirre, intron	N, intron	kirre, N	NA	snp_su:0; snp_op:0	0	male	delta-neoplasia
D7	12	Control-Freec	DEL	X	3158590	X	3162134	-	-	somatic_tumour	-	3.5	X:3158590-3162134	Homozygous deletion	0.98	-2.83	-	-	-	-	-	N, intron	N, intron	N	NA	snp_su:0; snp_op:0	0	male	delta-neoplasia
D7	12	lumpy	DEL	X	3158734	X	3161854	10	1	somatic_tumour	6892	3.1	X:3158734-3161854	5to3	0.59	-2.96	-	-	-	-	-	N, intron	N, intron	N	NA	snp_su:0; snp_op:0	0	male	delta-neoplasia
P1	74	CNV-Seq	DEL	X	2793253	X	3266169	-	-	somatic_tumour	-	472	X:2793253-3266169	74:74_75	0.9	-1.64	-	-	-	-	-	w, intron	dnc, intron	kirre, w, CG12498, CG14416, CG14417, CG14418, CG14419, CG3526, CG3588, CG14424, CG32793, CG3592, CG3598, CG14420, CG14421, CG14422, CG14423, CG17959, CG3603, rst, CG4116, N, CG18508, Fcp3C, CG3939, CG14265, ng2, ng3, ng1, ng4, Pig1, Sgs4, dnc	NA	snp_su:2; snp_op:0	17.62	male	neoplasia
P1	74	Control-Freec	DEL	X	2794000	X	3266000	-	-	somatic_tumour	-	472	X:2794000-3266000	75:74_75	0.9	-1.64	-	-	-	-	-	w, intron	dnc, intron	kirre, w, CG12498, CG14416, CG14417, CG14418, CG14419, CG3526, CG3588, CG14424, CG32793, CG3592, CG3598, CG14420, CG14421, CG14422, CG14423, CG17959, CG3603, rst, CG4116, N, CG18508, Fcp3C, CG3939, CG14265, ng2, ng3, ng1, ng4, Pig1, Sgs4, dnc	NA	snp_su:2; snp_op:0	17.62	male	neoplasia
P3	24	CNV-Seq	COMPLEX_DEL	X	3169736	X	3199425	-	-	somatic_tumour	-	30	X:3169736-3199425	24:24_25_26	0.95	-3.05	-	-	-	-	-	N, exon_7	dnc, intron	N, CG18508, Fcp3C, CG3939, dnc	NA	snp_su:0; snp_op:0	0	male	neoplasia
P3	24	CNV-Seq	COMPLEX_DUP	X	3199425	X	3215747	-	-	somatic_tumour	-	30	X:3199425-3215747	25:24_25_26	0.89	0.81	-	-	-	-	-	dnc, intron	dnc, intron	dnc	NA	snp_su:0; snp_op:0	0	male	neoplasia
P3	24	lumpy	COMPLEX_BND	X	3199427	X	3200763	6	1	somatic_tumour	5219_1	1.3	X:3199427-3200763	26:24_25_26	0.54	0.24	-	GTATACATGCAATATGATATGATAACACA	-	CGCCTTATATTTATGTTTCATTTACATTTTTCCAATAAATTTCGACGAACAGCAAACTTGGGTAGTGTGTTATCATATCATATTGCATGTATACCCACACTTTTATCATAGACTCAAGAACATTTTATTTCGCCAAGTGTT	FoSTeS	dnc, intron	dnc, intron	dnc	NA	mh:0; ins:29; tup:8; tdown:5	0	male	neoplasia
P5	60	delly	COMPLEX_BND	X	3129531	X	3364620	3	1	somatic_tumour	INV00002662	235.1	X:3129531-3364620	60:60_61_62_63_64	0.28	-2.84	C	-	GCGGCAGCATCGTCAGCGAATGATGAAAGCAAACCGAAGGGCGGCGACAATGGTGGTCAGCACTTTGCGAATGTTGCGAATGTGGAGGGCAAAAGAAAGAATGCCAAATAAATTAAAATATTACA	GCTCCTCATCGGCGGCAGCATCGTCAGCGAATGATGAAAGCAAACCGAAGGGCGGCGACAATGGTGGTCAGCACTTTGCGAATGTTGCGAATGAGGAGGGCAAAAGAAAGAATGCCAAATAAATTAAAATATTACA	Alt-EJ	kirre, exon_9	intergenic	kirre, N, CG18508, Fcp3C, CG3939, dnc, CG14265, ng2, ng3, ng1, ng4, Pig1, Sgs4, CR44886, CG10793, CR46243	NA	mh:1; ins:0; tup:0; tdown:0; snp_su:0; snp_op:0	0	male	neoplasia
P5	60	lumpy	COMPLEX_BND	X	3129531	X	3364620	3	1	somatic_tumour	6249_1	235.1	X:3129531-3364620	60:60_61_62_63_64	0.28	-2.84	C	-	-	GCTCCTCATCGGCGGCAGCATCGTCAGCGAATGATGAAAGCAAACCGAAGGGCGGCGACAATGGTGGTCAGCACTTTGCGAATGTTGCGAATGAGGAGGGCAAAAGAAAGAATGCCAAATAAATTAAAATATTACA	Alt-EJ	kirre, exon_9	intergenic	kirre, N, CG18508, Fcp3C, CG3939, dnc, CG14265, ng2, ng3, ng1, ng4, Pig1, Sgs4, CR44886, CG10793, CR46243	NA	mh:1; ins:0; tup:0; tdown:0; snp_su:0; snp_op:0	0	male	neoplasia
P5	60	novobreak	COMPLEX_BND	X	3129531	X	3364620	3	1	somatic_tumour	96	235.1	X:3129531-3364620	60:60_61_62_63_64	0.28	-2.84	C	-	CTCCTCCTCATCCTCATCCTCGTCGAGTGGCTCCTCATCGGCGGCAGCATCGTCAGCGAATGATGAAAGCAAACCGAAGGGCGGCGACAATGGTGGTCAGCACTTTGCGAATGTTGCGAATGTGGAGGGCAAAAGAAAGAATGCCAAATAAATTAAAATATTACATCGCTGACCCTGAACCTCGTTTTTTTCGTATTGTTTTT	GCTCCTCATCGGCGGCAGCATCGTCAGCGAATGATGAAAGCAAACCGAAGGGCGGCGACAATGGTGGTCAGCACTTTGCGAATGTTGCGAATGAGGAGGGCAAAAGAAAGAATGCCAAATAAATTAAAATATTACA	Alt-EJ	kirre, exon_9	intergenic	kirre, N, CG18508, Fcp3C, CG3939, dnc, CG14265, ng2, ng3, ng1, ng4, Pig1, Sgs4, CR44886, CG10793, CR46243	NA	mh:1; ins:0; tup:0; tdown:0; snp_su:0; snp_op:0	0	male	neoplasia
P5	60	CNV-Seq	COMPLEX_DEL	X	3129531	X	3364621	-	-	somatic_tumour	-	235.1	X:3129531-3364621	60:60_61_62_63_64	0.87	-2.84	-	-	-	-	-	kirre, exon_9	intergenic	kirre, N, CG18508, Fcp3C, CG3939, dnc, CG14265, ng2, ng3, ng1, ng4, Pig1, Sgs4, CR44886, CG10793, CR46243	NA	snp_su:0; snp_op:0	0	male	neoplasia
P5	60	Control-Freec	COMPLEX_DEL	X	3129945	X	3164340	-	-	somatic_tumour	-	34.4	X:3129945-3164340	61:60_61_62_63_64	0.94	-3.07	-	-	-	-	-	kirre, exon_9	N, exon_6	kirre, N	NA	snp_su:0; snp_op:0	0	male	neoplasia
P5	60	Control-Freec	COMPLEX_DEL	X	3171219	X	3352366	-	-	somatic_tumour	-	181.1	X:3171219-3352366	62:60_61_62_63_64	0.95	-3.18	-	-	-	-	-	N, 3UTR	intergenic	N, CG18508, Fcp3C, CG3939, dnc, CG14265, ng2, ng3, ng1, ng4, Pig1, Sgs4, CR44886, CG10793	NA	snp_su:0; snp_op:0	0	male	neoplasia
P5	60	lumpy	COMPLEX_BND	X	3351890	X	3353248	10	0	somatic_tumour	6245_1	1.4	X:3351890-3353248	63:60_61_62_63_64	0.87	-0.32	-	CTTTG	-	TTGGGTCCCATGGGGATGTTTGATATGCTTAGCTGGAAGTGCGAAAAAAAAAGAAGAAAAATAGGGAGAATAATAAAGTGTAAACAAACAAAGACAAGGATGAGTCCAGGCGCAGATCGAAAATTGCAATA	FoSTeS	intergenic	intergenic	-	NA	mh:0; ins:5; tup:3; tdown:4; snp_su:0; snp_op:0	0	male	neoplasia
P5	60	CNV-Seq	COMPLEX_DUP	X	3354465	X	3364533	-	-	somatic_tumour	-	10.1	X:3354465-3364533	64:60_61_62_63_64	0.92	0.89	-	-	-	-	-	intergenic	intergenic	CR46243	NA	snp_su:0; snp_op:0	0	male	neoplasia
