## Supplemental Table 4 for "Evolution and genomic signatures of spontaneous somatic mutation in *Drosophila* intestinal stem cells"

### Sheet: s_table_4
sample	tissue	depth
P1	neoplasia	13.58
P2	head	33.97
P3	neoplasia	16.89
P4	head	23.86
P5	neoplasia	23.84
P6	head	29.05
P39	neoplasia	20.27
P40	head	51.43
P41	neoplasia	54.82
P42	head	58.53
P43	neoplasia	60.1
P44	head	49.26
P47	neoplasia	25.57
P48	head	44.43
P49	neoplasia	43.19
P50	head	55.12
P51	neoplasia	24.95
P52	head	42.83
P53	neoplasia	51.46
P54	head	50.15
P55	neoplasia	31.94
P56	head	50.37
P57	neoplasia	39.62
P58	head	47.04
P59	neoplasia	34.04
P60	head	52.88
P61	neoplasia	28.65
P62	head	34.06
P63	neoplasia	57.96
P64	head	51.34
P65	neoplasia	32.26
P66	head	48.12
P45a	neoplasia	28.3
P46a	head	46.5
P45b	neoplasia	9.7
P46b	head	46.5
P7	neoplasia	23.13
P8	head	58.87
P9	neoplasia	48.27
P10	head	56.06
P11	neoplasia	50.44
P12	head	98.3
P13	neoplasia	7.18
P14	head	67.97
P15	neoplasia	52.26
P16	head	84.36
P17	neoplasia	65.84
P18	head	21.66
P19	neoplasia	41.35
P20	head	91.77
P29	neoplasia	50.91
P30	head	62.1
P31	neoplasia	52.39
P32	head	74.71
P33	neoplasia	70.39
P34	head	59.79
P35	neoplasia	59.61
P36	head	61.2
P37	neoplasia	62.29
P38	head	81.52
P21	neoplasia	8.68
P22	head	15.92
P23	neoplasia	23.29
P24	head	30.26
P25	neoplasia	29.26
P26	head	37.02
P27	neoplasia	56.59
P28	head	54.23
D1	neoplasia	60.39
D2	head	70.5
D3	neoplasia	74.96
D4	head	64.06
D5	neoplasia	70.57
D6	head	36.34
D7	neoplasia	57.56
D8	head	71.07
