## Supplemental Table 5 for "Evolution and genomic signatures of spontaneous somatic mutation in *Drosophila* intestinal stem cells"

### Sheet: S_table_5
sample	event	source	type	chromosome1	bp1	chromosome2	bp2	split_reads	disc_reads	genotype	id	length.Kb.	position	configuration	allele_frequency	log2.cnv.	microhomology	inserted_seq	consensus	contig_sequence	mechanism	bp1_locus	bp2_locus	affected_genes	status	notes	snp_freq
P17	2	Control-Freec	DEL	2L	200100	2L	203725	-	-	somatic_tumour	-	3.6	2L:200100-203725	Homozygous deletion	0.46	-1.57	-	-	-	-	-	spen, intron	intergenic	spen	FALSE	snp_su:5; snp_op:0; snp_ratio:501.0	38.41
P17	5	Control-Freec	DUP	2L	7016550	2L	7018725	-	-	somatic_tumour	-	2.2	2L:7016550-7018725	Heterozygous duplication	0.47	0.65	-	-	-	-	-	ade3, exon_6	ade3, exon_3	ade3	FALSE	snp_su:0; snp_op:0	0
P17	14	Control-Freec	DUP	2R	7930775	2R	7936575	-	-	somatic_tumour	-	5.8	2R:7930775-7936575	Heterozygous duplication	0.39	0.56	-	-	-	-	-	CG30381, exon_2	drosha, exon	CG30381, rnh1, drosha	FALSE	snp_su:0; snp_op:1	0
P17	24	Control-Freec	DUP	3L	8587625	3L	8597050	-	-	somatic_tumour	-	9.4	3L:8587625-8597050	Heterozygous duplication	0.36	0.52	-	-	-	-	-	CG43078, 5UTR	CG43078, exon	CG43078	FALSE	snp_su:12; snp_op:10; snp_ratio:1.2	14.12
P17	25	Control-Freec	DUP	3L	19301675	3L	19311825	-	-	somatic_tumour	-	10.2	3L:19301675-19311825	Heterozygous duplication	0.29	0.42	-	-	-	-	-	pip, exon	pip, exon_4	pip	FALSE	snp_su:4; snp_op:1; snp_ratio:3.97	15.61
P17	27	Control-Freec	DUP	3R	3171150	3R	3193625	-	-	somatic_tumour	-	22.5	3R:3171150-3193625	Heterozygous duplication	0.45	0.75	-	-	-	-	-	Pzl, intron	Pzl, intron	Pzl	FALSE	snp_su:0; snp_op:0	0
P17	44	Control-Freec	DUP	Y	654675	Y	661200	-	-	somatic_tumour	-	6.5	Y:654675-661200	Homozygous duplication	0.97	0.81	-	-	-	-	-	kl-2, exon_6	kl-2, exon_8	kl-2	FALSE	snp_su:0; snp_op:0	0
P27	22	Control-Freec	DUP	3R	21309921	3R	21316206	-	-	somatic_tumour	-	6.3	3R:21309921-21316206	Heterozygous duplication	0.41	0.65	-	-	-	-	-	Hsromega, exon_2	Hsromega, ncRNA	Hsromega	FALSE	snp_su:1; snp_op:0	26.34
P27	14	Control-Freec	DUP	2R	575706	2R	579477	-	-	somatic_tumour	-	3.8	2R:575706-579477	Heterozygous duplication	0.35	0.57	-	-	-	-	-	CG45781, intron	CG45781, intron	CG45781	FALSE	snp_su:0; snp_op:0	0
P27	17	Control-Freec	DUP	2R	21763698	2R	21769983	-	-	somatic_tumour	-	6.3	2R:21763698-21769983	Heterozygous duplication	0.34	0.56	-	-	-	-	-	CR43983, ncRNA	CG30395, exon	CR43983, CG43982, CR43984, CG30395	FALSE	snp_su:0; snp_op:2	0
P27	21	Control-Freec	DUP	3R	18412536	3R	18421335	-	-	somatic_tumour	-	8.8	3R:18412536-18421335	Heterozygous duplication	0.34	0.6	-	-	-	-	-	CG31122, intron	fru, 3UTR	CG31122, fru	FALSE	snp_su:8; snp_op:5; snp_ratio:1.6	11.06
P27	23	Control-Freec	DUP	3R	22072920	3R	22079205	-	-	somatic_tumour	-	6.3	3R:22072920-22079205	Heterozygous duplication	0.34	0.54	-	-	-	-	-	how, intron	how, 3UTR	how	FALSE	snp_su:3; snp_op:2; snp_ratio:1.5	9.9
P27	25	Control-Freec	DUP	3R	25348662	3R	25352433	-	-	somatic_tumour	-	3.8	3R:25348662-25352433	Heterozygous duplication	0.34	0.53	-	-	-	-	-	Fur1, intron	Fur1, intron	Fur1	FALSE	snp_su:8; snp_op:4; snp_ratio:2.0	13.05
P27	8	Control-Freec	DUP	2L	15932475	2L	15937503	-	-	somatic_tumour	-	5	2L:15932475-15937503	Heterozygous duplication	0.33	0.51	-	-	-	-	-	beat-Ib, intron	beat-Ib, intron	beat-Ib	FALSE	snp_su:6; snp_op:4; snp_ratio:1.5	10.72
P27	9	Control-Freec	DUP	2L	19171764	2L	19179306	-	-	somatic_tumour	-	7.5	2L:19171764-19179306	Heterozygous duplication	0.33	0.55	-	-	-	-	-	brat, 3UTR	brat, 3UTR	brat	FALSE	snp_su:6; snp_op:3; snp_ratio:2.0	13.6
P27	29	Control-Freec	DUP	3R	31842324	3R	31851123	-	-	somatic_tumour	-	8.8	3R:31842324-31851123	Heterozygous duplication	0.28	0.41	-	-	-	-	-	RhoGAP100F, 3UTR	heph, 3UTR	RhoGAP100F, heph	FALSE	snp_su:1; snp_op:1	7.71
P27	28	Control-Freec	DUP	3R	26141829	3R	26148114	-	-	somatic_tumour	-	6.3	3R:26141829-26148114	Heterozygous duplication	0.27	0.51	-	-	-	-	-	intergenic	intergenic	-	FALSE	snp_su:0; snp_op:0	0
P27	15	Control-Freec	DUP	2R	2952693	2R	2970291	-	-	somatic_tumour	-	17.6	2R:2952693-2970291	Heterozygous duplication	0.17	0.45	-	-	-	-	-	Scp1, intron	intergenic	Scp1	FALSE	snp_su:1; snp_op:1	15.39
P27	19	novobreak	TANDUP	3R	10108183	3R	10108350	6	0	somatic_tumour	12	0.2	3R:10108183-10108350	3to5	0.09	0	-	-	GAACCATCTGCACTTCCGCAGGTCCAACTGGACCTCTTTTCAGTGTGATAACCGAAGTGTTTTTGTCGTGCATCTCGTCTCCTTGGTTTCGGCTACAAACAGCTGCCAGCCGACTTGTGGGTTGTTCTATATAGCCGAGTGTATATGTAGTACATACTACTTCGTTCATAAGACTAATGATTCGAGATCTAACAACCTCGTATACCTGTAATCTATCCGCGAAAATCACTTAACCGCGATATAAGATGGTTTAATCGGATCTTATCTTTATAAATTGCAACGACAAGAAAGGGAAATCATCAAAACAACAAAACCGAATGCACGACCAGAGAACTGCAAGGGTGGCACTTTTTTACCACTCGACTCACACCCTACAATTTTGTGTGCGG	-	NHEJ	Fmr1, intron	Fmr1, intron	Fmr1	FALSE	bp2_roo_BEL=6; mh:0; ins:0; tup:0; tdown:0	0
P45a	82	Control-Freec	DUP	X	9171155	X	9189514	-	-	somatic_tumour	-	18.4	X:9171155-9189514	Homozygous duplication	0.98	1.13	-	-	-	-	-	mei-P26, 3UTR	CG12115, exon	mei-P26, CG12115	FALSE	snp_su:0; snp_op:0	0
P45a	18	Control-Freec	DUP	2L	22750139	2L	22758484	-	-	somatic_tumour	-	8.3	2L:22750139-22758484	Heterozygous triplication	0.5	1.2	-	-	-	-	-	CG40006, intron	intergenic	CG40006, CR43927	FALSE	snp_su:2; snp_op:2	7.01
P45a	45	Control-Freec	DUP	3R	22007434	3R	22014110	-	-	somatic_tumour	-	6.7	3R:22007434-22014110	45:45_46	0.49	1.11	-	-	-	-	-	Eip93F, 3UTR	Eip93F, 3UTR	Eip93F	FALSE	snp_su:2; snp_op:2	10.73
P45a	63	Control-Freec	DUP	4	685959	4	699311	-	-	somatic_tumour	-	13.4	4:685959-699311	63:63_64	0.49	0.65	-	-	-	-	-	CG11360, exon	ey, intron	CG11360, myo, ey	FALSE	snp_su:1; snp_op:2	4.62
P45a	32	Control-Freec	DUP	3L	8937495	3L	8942502	-	-	somatic_tumour	-	5	3L:8937495-8942502	Heterozygous triplication	0.48	1.15	-	-	-	-	-	orb2, 3UTR	orb2, 3UTR	CG43783, orb2	FALSE	snp_su:1; snp_op:0	17.06
P45a	50	Control-Freec	DUP	4	126844	4	133520	-	-	somatic_tumour	-	6.7	4:126844-133520	Heterozygous triplication	0.48	0.59	-	-	-	-	-	Ank, intron	CG32000, intron	Ank, CR43956, CG32000	FALSE	snp_su:0; snp_op:1	0
P45a	52	Control-Freec	DUP	4	332131	4	343814	-	-	somatic_tumour	-	11.7	4:332131-343814	53:51_52_53_54	0.47	0.81	-	-	-	-	-	PMCA, intron	PMCA, intron	PMCA	FALSE	snp_su:6; snp_op:1; snp_ratio:5.95	17.93
P45a	70	Control-Freec	DUP	4	1006407	4	1013083	-	-	somatic_tumour	-	6.7	4:1006407-1013083	Heterozygous triplication	0.47	0.84	-	-	-	-	-	toy, 3UTR	PlexA, exon_10	toy, PlexA	FALSE	snp_su:0; snp_op:0	0
P45a	20	Control-Freec	DUP	2R	4901853	2R	4918543	-	-	somatic_tumour	-	16.7	2R:4901853-4918543	20:20_21	0.4	0.61	-	-	-	-	-	CG44102, exon_4	Ir41a, intron	CG44102, Ir41a	FALSE	snp_su:16; snp_op:11; snp_ratio:1.45	10.39
P45a	1	novobreak	TRA	Tomelloso	80619	3R	31946083	4	0	somatic_tumour	51	31865.5	Tomelloso:80619 3R:31946083	76:1_76	0.16	0	-	-	GGTTGTCGACAAGTTTAAAAGTTTTCAATATCTCACGTTGTTTGGGTGTCAATTTCATCGAGAGTGGATCCAAATCGGCCACACAATAGCACACATTTGGGGGATGCGAATAGAAATGGTGAGAAACTCTCATTCCCATTCATTAT	-	-	intergenic	heph, intron	heph	FALSE	bp2_Tomelloso_2	0
P59	63	Control-Freec	DUP	3R	21309840	3R	21316640	-	-	somatic_tumour	-	6.8	3R:21309840-21316640	Heterozygous triplication	0.5	1	-	-	-	-	-	Hsromega, exon_2	Hsromega, ncRNA	Hsromega	FALSE	snp_su:4; snp_op:0; snp_ratio:401.0	12.41
P59	71	Control-Freec	DUP	4	538560	4	545360	-	-	somatic_tumour	-	6.8	4:538560-545360	Heterozygous triplication	0.49	0.74	-	-	-	-	-	Thd1, 3UTR	Thd1, 3UTR	zfh2, Thd1	FALSE	snp_su:0; snp_op:0	0
P59	32	Control-Freec	DUP	2R	21765440	2R	21770880	-	-	somatic_tumour	-	5.4	2R:21765440-21770880	Heterozygous duplication	0.47	0.96	-	-	-	-	-	intergenic	intergenic	CG30395	FALSE	snp_su:0; snp_op:0	0
P59	50	Control-Freec	DUP	3L	24719360	3L	24737040	-	-	somatic_tumour	-	17.7	3L:24719360-24737040	Heterozygous duplication	0.47	0.88	-	-	-	-	-	intergenic	scro, intron	scro	FALSE	snp_su:0; snp_op:0	0
P59	74	Control-Freec	DUP	4	1192720	4	1199520	-	-	somatic_tumour	-	6.8	4:1192720-1199520	Heterozygous triplication	0.47	0.73	-	-	-	-	-	PIP4K, exon_9	Mitf, intron	CG33521, PIP4K, Mitf	FALSE	snp_su:0; snp_op:1	0
P59	21	Control-Freec	DUP	2L	19171920	2L	19180080	-	-	somatic_tumour	-	8.2	2L:19171920-19180080	Heterozygous duplication	0.46	0.86	-	-	-	-	-	brat, 3UTR	CG17568, exon_2	brat, CG17568	FALSE	snp_su:5; snp_op:4; snp_ratio:1.25	13.82
P59	49	Control-Freec	DUP	3L	23324000	3L	23341680	-	-	somatic_tumour	-	17.7	3L:23324000-23341680	Heterozygous duplication	0.46	0.85	-	-	-	-	-	alpha-Cat, intron	ND-MLRQ, intron	alpha-Cat, mir-4942, ND-MLRQ	FALSE	snp_su:0; snp_op:0	0
P59	68	Control-Freec	DUP	4	51680	4	114240	-	-	somatic_tumour	-	62.6	4:51680-114240	Heterozygous duplication	0.46	0.47	-	-	-	-	-	ci, exon_3	pan, 3UTR	ci, CR43957, RpS3A, snoRNA:CD-24, pan	FALSE	snp_su:0; snp_op:0	0
P59	59	Control-Freec	DUP	3R	15170800	3R	15184400	-	-	somatic_tumour	-	13.6	3R:15170800-15184400	Heterozygous duplication	0.42	0.69	-	-	-	-	-	Mf, 3UTR	Gyc88E, intron	Gyc88E, Mf	FALSE	snp_su:0; snp_op:0	0
P61	41	Control-Freec	DUP	3L	8463307	3L	8468386	-	-	somatic_tumour	-	5.1	3L:8463307-8468386	41:41_42	0.47	0.81	-	-	-	-	-	Gug, exon_5	Gug, exon_7	Gug	FALSE	snp_su:10; snp_op:3; snp_ratio:3.33	13.15
D1	33	Control-Freec	DUP	3L	11288160	3L	11291376	-	-	somatic_tumour	-	3.2	3L:11288160-11291376	Heterozygous duplication	0.37	0.54	-	-	-	-	-	CG6175, 3UTR	CG6175, intron	CG6175	FALSE	snp_su:0; snp_op:0	0
D1	39	Control-Freec	DUP	3R	1453632	3R	1456044	-	-	somatic_tumour	-	2.4	3R:1453632-1456044	40:39_40	0.49	0.8	-	-	-	-	-	Myo81F, intron	Myo81F, intron	Myo81F	FALSE	snp_su:0; snp_op:0	0
D1	55	Control-Freec	DUP	4	804	4	4824	-	-	somatic_tumour	-	4	4:804-4824	Heterozygous duplication	0.41	0.67	-	-	-	-	-	intergenic	JYalpha, exon_5	JYalpha	FALSE	snp_su:0; snp_op:0	0
D1	60	Control-Freec	DUP	4	1192332	4	1195548	-	-	somatic_tumour	-	3.2	4:1192332-1195548	62:59_60_61_62	0.4	0.63	-	-	-	-	-	CG33521, intron	PIP4K, exon_6	CG33521, PIP4K	FALSE	snp_su:0; snp_op:4; snp_ratio:0.0	0
D3	5	Control-Freec	DUP	2L	19170263	2L	19178260	-	-	somatic_tumour	-	8	2L:19170263-19178260	Heterozygous duplication	0.31	0.42	-	-	-	-	-	brat, exon	brat, 3UTR	brat	FALSE	snp_su:12; snp_op:8; snp_ratio:1.5	10.21
D3	7	novobreak	DUP	2R	3204767	2R	3283054	7	7	germline_private	3	78.3	2R:3204767-3283054	5to3	-	0	-	-	ATATAACGGAACTCGCGTCACCAACAACTCAGATTTTTTGTGCTAAAATTAAAATATCCACATTAATCCAACGACATCTAACTACTGTGACCGTGAATTAAGTATTGCACTAACCCAACTAAGAATAAAATATTAAAAAATGTGGACTGAATACTTAATATAAATTACAAGACACTAAGAATAATAAAAATTAGAAAAAAAAGAAACACAAATACAAATAAACCAAAGTCTATAACCAAAAATATTTTTAAAAAATCAACACGAAGGGGGAAGA	-	-	intergenic	intergenic	-	FALSE		0
D3	8	Control-Freec	DUP	2R	4562652	2R	4564833	-	-	somatic_tumour	-	2.2	2R:4562652-4564833	Heterozygous duplication	0.4	0.77	-	-	-	-	-	Stlk, intron	Stlk, 3UTR	Stlk	FALSE	snp_su:4; snp_op:1; snp_ratio:3.97	13.09
D3	12	Control-Freec	DUP	2R	17699542	2R	17704631	-	-	somatic_tumour	-	5.1	2R:17699542-17704631	Heterozygous duplication	0.29	0.43	-	-	-	-	-	Uhg1, ncRNA	CG6424, exon	Uhg1, snoRNA:Me28S-A3407a, snoRNA:Me28S-A1666a, snoRNA:U29:54Eb, snoRNA:U29:54Ec, snoRNA:U76:54Eb, snoRNA:U29:54Ed, snoRNA:U27:54Ea, snoRNA:Me28S-G3277a, snoRNA:snR38:54Eb, snoRNA:U31:54Eb, snoRNA:U31:54Ec, snoRNA:U31:54Ed, snoRNA:U27:54Eb, snoRNA:snR38:54Ec, snoRNA:Me18S-A28a, CG6424	FALSE	snp_su:0; snp_op:0	0
D3	14	Control-Freec	DUP	3L	8937011	3L	8940646	-	-	somatic_tumour	-	3.6	3L:8937011-8940646	Heterozygous duplication	0.43	0.73	-	-	-	-	-	CG43783, intron	orb2, 3UTR	CG43783, orb2	FALSE	snp_su:0; snp_op:0	0
D3	18	Control-Freec	DUP	3R	26275234	3R	26278869	-	-	somatic_tumour	-	3.6	3R:26275234-26278869	Heterozygous duplication	0.33	0.43	-	-	-	-	-	CG6154, 3UTR	intergenic	CG6154	FALSE	snp_su:2; snp_op:3; snp_ratio:0.67	10.43
D3	22	Control-Freec	DUP	4	109050	4	112685	-	-	somatic_tumour	-	3.6	4:109050-112685	Heterozygous duplication	0.43	0.67	-	-	-	-	-	pan, 3UTR	pan, 3UTR	pan	FALSE	snp_su:1; snp_op:1	10.35
D3	23	Control-Freec	DUP	4	337328	4	340236	-	-	somatic_tumour	-	2.9	4:337328-340236	24:23_24	0.41	0.62	-	-	-	-	-	PMCA, intron	PMCA, intron	PMCA	FALSE	snp_su:1; snp_op:0	12.21
D3	25	Control-Freec	DUP	4	565606	4	567787	-	-	somatic_tumour	-	2.2	4:565606-567787	26:25_26_27	0.43	0.71	-	-	-	-	-	Pur-alpha, exon	intergenic	Pur-alpha	FALSE	snp_su:0; snp_op:1	0
D3	28	Control-Freec	DUP	4	687015	4	697920	-	-	somatic_tumour	-	10.9	4:687015-697920	Heterozygous duplication	0.35	0.58	-	-	-	-	-	CG11360, 3UTR	ey, intron	CG11360, myo, ey	FALSE	snp_su:3; snp_op:4; snp_ratio:0.75	10.77
